# PhyRepID: a comparative phylogenomics approach for large-scale quantification of protein repeat evolution

**DOI:** 10.1101/2020.02.14.947036

**Authors:** I.A.E.M. van Belzen, E. S. Deutekom, B. Snel

## Abstract

Protein repeats consisting of domains or motifs are involved in key biological processes such as neural development, host-pathogen interactions, and speciation. Expansion and contraction of these repeats can strongly impact protein function as was shown for KNL1 and PRDM9. However, these known cases could only be identified manually and were previously incorrectly reported as conserved in large-scale analyses, because signatures of repeat evolution are difficult to resolve automatically.

We developed PhyRepID to compare protein domain repeat evolution and analysed 4939 groups of orthologous proteins (OGs) from 14 vertebrate species. Our main contributions are 1) detecting a wide scope of repeats consisting of Pfam structural domains and motifs, 2) improving sensitivity and precision of repeat unit detection through optimization for the OGs, 3) using phylogenetic analysis to detect evolution within repeat regions. From these phylogenetic signals, we derived a “protein repeat duplication” (PRD) score that quantifies evolution in repeat regions and thereby enables large-scale comparison of protein families. Zinc finger repeats show remarkably fast evolution, comprising 25 of 100 fastest evolving proteins in our dataset, whilst cooperatively-folding domain repeats like beta-propellers are mostly conserved. Motif repeats have a similar PRD score distribution as domain repeats and also show a large diversity in evolutionary rates. A ranking based on the PRD score reflects previous manual observations of both highly conserved (CDC20) and rapidly evolving repeats (KNL1, PRDM9) and proposes novel candidates (e.g. AHNAK, PRX, SPATA31) showing previously undescribed rapid repeat evolution. PhyRepID is available on https://github.com/ivanbelzen/PhyRepID/.
