## Supplementary material for "PhyRepID: a comparative phylogenomics approach for large-scale quantification of protein repeat evolution": Supplementary_Table_4_Overrepresentation_PANTHER.tsv

Supplementary Table - PANTHER functional overrepresentation analysis
Analysis Type:	PANTHER Overrepresentation Test (Released 20190711)
Annotation Version and Release Date:	PANTHER version 14.1 Released 2019-03-12
Analyzed List:	S1_all.lst (Homo sapiens)
Reference List:	Homo sapiens (all genes in database)
Test Type:	FISHER
Correction:	BONFERRONI
Bonferroni count:	1455
PANTHER GO-Slim Biological Process	Homo sapiens - REFLIST (20996)	S1_all.lst (4885)	S1_all.lst (expected)	S1_all.lst (over/under)	S1_all.lst (fold Enrichment)	S1_all.lst (P-value)
cell-cell adhesion via plasma-membrane adhesion molecules (GO:0098742)	52	40	12.10	+	3.31	8.06E-05
extracellular matrix organization (GO:0030198)	69	46	16.05	+	2.87	1.86E-04
extracellular structure organization (GO:0043062)	72	46	16.75	+	2.75	5.09E-04
cell-cell adhesion (GO:0098609)	104	57	24.20	+	2.36	1.11E-03
RNA splicing, via transesterification reactions (GO:0000375)	165	77	38.39	+	2.01	1.89E-03
mRNA splicing, via spliceosome (GO:0000398)	164	76	38.16	+	1.99	2.64E-03
RNA splicing, via transesterification reactions with bulged adenosine as nucleophile (GO:0000377)	164	76	38.16	+	1.99	2.64E-03
RNA splicing (GO:0008380)	176	80	40.95	+	1.95	2.54E-03
RNA processing (GO:0006396)	233	101	54.21	+	1.86	6.82E-04
protein ubiquitination (GO:0016567)	200	86	46.53	+	1.85	6.29E-03
protein modification by small protein conjugation or removal (GO:0070647)	217	90	50.49	+	1.78	1.33E-02
protein modification by small protein conjugation (GO:0032446)	217	90	50.49	+	1.78	1.33E-02
cell adhesion (GO:0007155)	373	134	86.78	+	1.54	3.86E-02
biological adhesion (GO:0022610)	373	134	86.78	+	1.54	3.86E-02
regulation of transcription by RNA polymerase II (GO:0006357)	651	229	151.46	+	1.51	1.89E-04
regulation of transcription, DNA-templated (GO:0006355)	687	241	159.84	+	1.51	9.57E-05
regulation of nucleic acid-templated transcription (GO:1903506)	687	241	159.84	+	1.51	9.57E-05
regulation of biosynthetic process (GO:0009889)	753	261	175.20	+	1.49	6.77E-05
regulation of RNA biosynthetic process (GO:2001141)	740	256	172.17	+	1.49	1.04E-04
regulation of cellular biosynthetic process (GO:0031326)	752	260	174.96	+	1.49	8.30E-05
gene expression (GO:0010467)	1842	617	428.57	+	1.44	1.62E-12
transcription by RNA polymerase II (GO:0006366)	1011	332	235.22	+	1.41	7.17E-05
regulation of metabolic process (GO:0019222)	1347	442	313.40	+	1.41	4.06E-07
macromolecule metabolic process (GO:0043170)	2419	786	562.81	+	1.40	3.16E-14
transcription, DNA-templated (GO:0006351)	1251	402	291.06	+	1.38	2.14E-05
cellular component organization (GO:0016043)	1723	514	400.88	+	1.28	5.91E-04
organic substance metabolic process (GO:0071704)	3338	962	776.63	+	1.24	4.29E-07
regulation of biological process (GO:0050789)	2673	744	621.91	+	1.20	6.83E-03
biological regulation (GO:0065007)	3089	852	718.70	+	1.19	3.58E-03
metabolic process (GO:0008152)	4072	1123	947.41	+	1.19	3.59E-05
cellular process (GO:0009987)	6070	1632	1412.27	+	1.16	1.23E-06
Unclassified (UNCLASSIFIED)	10588	2124	2463.44	-	.86	0.00E00
response to stimulus (GO:0050896)	1190	194	276.87	-	.70	1.54E-03
immune system process (GO:0002376)	620	64	144.25	-	.44	5.84E-09
defense response (GO:0006952)	246	23	57.24	-	.40	4.52E-03
innate immune response (GO:0045087)	173	13	40.25	-	.32	1.08E-02
response to external biotic stimulus (GO:0043207)	126	5	29.32	-	.17	6.98E-04
response to other organism (GO:0051707)	126	5	29.32	-	.17	6.98E-04
response to bacterium (GO:0009617)	126	5	29.32	-	.17	6.98E-04
response to biotic stimulus (GO:0009607)	127	5	29.55	-	.17	7.19E-04
immune effector process (GO:0002252)	175	6	40.72	-	.15	5.94E-07
defense response to bacterium (GO:0042742)	124	4	28.85	-	.14	2.35E-04
antigen receptor-mediated signaling pathway (GO:0050851)	125	4	29.08	-	.14	1.53E-04
immune response-activating cell surface receptor signaling pathway (GO:0002429)	136	4	31.64	-	.13	2.08E-05
immune response-regulating cell surface receptor signaling pathway (GO:0002768)	136	4	31.64	-	.13	2.08E-05
immune response (GO:0006955)	350	10	81.43	-	.12	1.85E-17
leukocyte activation (GO:0045321)	153	4	35.60	-	.11	1.31E-06
humoral immune response (GO:0006959)	139	3	32.34	-	.09	1.61E-06
lymphocyte activation (GO:0046649)	146	3	33.97	-	.09	4.59E-07
regulation of leukocyte activation (GO:0002694)	116	2	26.99	-	.07	1.55E-05
regulation of cell activation (GO:0050865)	118	2	27.45	-	.07	1.69E-05
leukocyte migration (GO:0050900)	65	1	15.12	-	.07	3.65E-02
detection of chemical stimulus involved in sensory perception (GO:0050907)	184	2	42.81	-	.05	2.81E-11
sensory perception of chemical stimulus (GO:0007606)	224	2	52.12	-	.04	7.37E-15
regulation of lymphocyte activation (GO:0051249)	114	1	26.52	-	.04	3.05E-06
B cell activation (GO:0042113)	118	1	27.45	-	.04	1.24E-06
Analysis Type:	PANTHER Overrepresentation Test (Released 20190711)
Annotation Version and Release Date:	PANTHER version 14.1 Released 2019-03-12
Analyzed List:	S1_pfam.lst (Homo sapiens)
Reference List:	Homo sapiens (all genes in database)
Test Type:	FISHER
Correction:	BONFERRONI
Bonferroni count:	1455
PANTHER GO-Slim Biological Process	Homo sapiens - REFLIST (20996)	S1_pfam.lst (2233)	S1_pfam.lst (expected)	S1_pfam.lst (over/under)	S1_pfam.lst (fold Enrichment)	S1_pfam.lst (P-value)
cell-cell adhesion via plasma-membrane adhesion molecules (GO:0098742)	52	38	5.53	+	6.87	5.63E-13
NLS-bearing protein import into nucleus (GO:0006607)	22	16	2.34	+	6.84	2.08E-04
cell-cell junction assembly (GO:0007043)	28	19	2.98	+	6.38	3.16E-05
extracellular matrix organization (GO:0030198)	69	42	7.34	+	5.72	1.80E-12
adherens junction organization (GO:0034332)	23	14	2.45	+	5.72	5.81E-03
cell junction organization (GO:0034330)	32	19	3.40	+	5.58	1.50E-04
extracellular structure organization (GO:0043062)	72	42	7.66	+	5.48	5.44E-12
cell-cell adhesion (GO:0098609)	104	52	11.06	+	4.70	4.12E-13
spindle assembly (GO:0051225)	35	17	3.72	+	4.57	5.76E-03
spindle organization (GO:0007051)	38	18	4.04	+	4.45	3.97E-03
protein import into nucleus (GO:0006606)	55	23	5.85	+	3.93	9.69E-04
cell-matrix adhesion (GO:0007160)	50	20	5.32	+	3.76	8.71E-03
cell-substrate adhesion (GO:0031589)	54	21	5.74	+	3.66	7.31E-03
cell morphogenesis (GO:0000902)	60	23	6.38	+	3.60	3.21E-03
protein polyubiquitination (GO:0000209)	64	23	6.81	+	3.38	7.70E-03
cell adhesion (GO:0007155)	373	118	39.67	+	2.97	4.27E-18
biological adhesion (GO:0022610)	373	118	39.67	+	2.97	4.27E-18
cellular component morphogenesis (GO:0032989)	148	44	15.74	+	2.80	6.05E-05
proteasome-mediated ubiquitin-dependent protein catabolic process (GO:0043161)	142	38	15.10	+	2.52	4.27E-03
proteasomal protein catabolic process (GO:0010498)	153	39	16.27	+	2.40	8.97E-03
cellular component organization (GO:0016043)	1723	246	183.25	+	1.34	1.85E-02
Unclassified (UNCLASSIFIED)	10588	1075	1126.07	-	.95	0.00E00
cellular metabolic process (GO:0044237)	1744	126	185.48	-	.68	7.77E-03
response to stimulus (GO:0050896)	1190	71	126.56	-	.56	2.49E-04
response to chemical (GO:0042221)	576	30	61.26	-	.49	3.68E-02
immune system process (GO:0002376)	620	29	65.94	-	.44	1.44E-03
cellular lipid metabolic process (GO:0044255)	294	9	31.27	-	.29	1.76E-02
biosynthetic process (GO:0009058)	272	8	28.93	-	.28	2.17E-02
organic substance biosynthetic process (GO:1901576)	265	7	28.18	-	.25	1.46E-02
regulation of phosphorus metabolic process (GO:0051174)	250	6	26.59	-	.23	1.25E-02
regulation of phosphate metabolic process (GO:0019220)	250	6	26.59	-	.23	1.25E-02
cellular biosynthetic process (GO:0044249)	236	5	25.10	-	.20	6.83E-03
immune response (GO:0006955)	350	5	37.22	-	.13	3.95E-07
cofactor metabolic process (GO:0051186)	159	2	16.91	-	.12	3.23E-02
immune effector process (GO:0002252)	175	2	18.61	-	.11	7.15E-03
carbohydrate metabolic process (GO:0005975)	185	2	19.68	-	.10	3.37E-03
carbohydrate derivative metabolic process (GO:1901135)	282	3	29.99	-	.10	4.48E-06
cellular response to chemical stimulus (GO:0070887)	208	2	22.12	-	.09	5.36E-04
fatty acid metabolic process (GO:0006631)	138	1	14.68	-	.07	2.73E-02
Analysis Type:	PANTHER Overrepresentation Test (Released 20190711)
Annotation Version and Release Date:	PANTHER version 14.1 Released 2019-03-12
Analyzed List:	S1_motif.lst (Homo sapiens)
Reference List:	Homo sapiens (all genes in database)
Test Type:	FISHER
Correction:	BONFERRONI
Bonferroni count:	1455
PANTHER GO-Slim Biological Process	Homo sapiens - REFLIST (20996)	S1_motif.lst (2652)	S1_motif.lst (expected)	S1_motif.lst (over/under)	S1_motif.lst (fold Enrichment)	S1_motif.lst (P-value)
snRNA processing (GO:0016180)	25	17	3.16	+	5.38	1.56E-03
snRNA 3'-end processing (GO:0034472)	25	17	3.16	+	5.38	1.56E-03
snRNA metabolic process (GO:0016073)	29	18	3.66	+	4.91	1.98E-03
glutamate receptor signaling pathway (GO:0007215)	39	20	4.93	+	4.06	4.87E-03
nuclear-transcribed mRNA catabolic process (GO:0000956)	43	21	5.43	+	3.87	5.06E-03
synaptic transmission, glutamatergic (GO:0035249)	44	20	5.56	+	3.60	1.97E-02
mRNA catabolic process (GO:0006402)	65	24	8.21	+	2.92	4.56E-02
RNA catabolic process (GO:0006401)	87	30	10.99	+	2.73	1.61E-02
negative regulation of response to stimulus (GO:0048585)	114	36	14.40	+	2.50	1.54E-02
negative regulation of signal transduction (GO:0009968)	106	33	13.39	+	2.46	4.73E-02
regulation of membrane potential (GO:0042391)	139	40	17.56	+	2.28	3.11E-02
RNA metabolic process (GO:0016070)	275	78	34.74	+	2.25	5.69E-06
ncRNA metabolic process (GO:0034660)	145	41	18.31	+	2.24	2.85E-02
positive regulation of transcription by RNA polymerase II (GO:0045944)	260	70	32.84	+	2.13	2.03E-04
RNA processing (GO:0006396)	233	60	29.43	+	2.04	5.40E-03
regulation of response to stimulus (GO:0048583)	206	52	26.02	+	2.00	3.64E-02
regulation of transcription by RNA polymerase II (GO:0006357)	651	160	82.23	+	1.95	8.17E-10
nucleic acid metabolic process (GO:0090304)	386	94	48.76	+	1.93	9.93E-05
regulation of transcription, DNA-templated (GO:0006355)	687	166	86.77	+	1.91	1.24E-09
regulation of nucleic acid-templated transcription (GO:1903506)	687	166	86.77	+	1.91	1.24E-09
regulation of RNA biosynthetic process (GO:2001141)	740	172	93.47	+	1.84	6.82E-09
regulation of biosynthetic process (GO:0009889)	753	175	95.11	+	1.84	4.75E-09
regulation of cellular biosynthetic process (GO:0031326)	752	174	94.98	+	1.83	6.77E-09
transcription by RNA polymerase II (GO:0006366)	1011	215	127.70	+	1.68	2.33E-08
gene expression (GO:0010467)	1842	383	232.66	+	1.65	9.61E-16
regulation of metabolic process (GO:0019222)	1347	278	170.14	+	1.63	3.21E-10
macromolecule metabolic process (GO:0043170)	2419	492	305.54	+	1.61	1.04E-19
cell cycle (GO:0007049)	605	121	76.42	+	1.58	1.29E-02
transcription, DNA-templated (GO:0006351)	1251	246	158.01	+	1.56	5.95E-07
organic substance metabolic process (GO:0071704)	3338	642	421.62	+	1.52	7.96E-22
metabolic process (GO:0008152)	4072	760	514.33	+	1.48	1.04E-23
regulation of biological process (GO:0050789)	2673	477	337.63	+	1.41	6.68E-10
biological regulation (GO:0065007)	3089	544	390.17	+	1.39	7.01E-11
cellular response to stimulus (GO:0051716)	1977	321	249.71	+	1.29	2.66E-02
cellular process (GO:0009987)	6070	930	766.70	+	1.21	1.72E-07
Unclassified (UNCLASSIFIED)	10588	1049	1337.37	-	.78	0.00E00
immune system process (GO:0002376)	620	35	78.31	-	.45	3.08E-04
cell adhesion (GO:0007155)	373	16	47.11	-	.34	1.27E-03
biological adhesion (GO:0022610)	373	16	47.11	-	.34	1.27E-03
sensory perception (GO:0007600)	335	12	42.31	-	.28	2.88E-04
defense response (GO:0006952)	246	8	31.07	-	.26	7.10E-03
immune effector process (GO:0002252)	175	4	22.10	-	.18	1.87E-02
innate immune response (GO:0045087)	173	3	21.85	-	.14	4.52E-03
immune response (GO:0006955)	350	5	44.21	-	.11	1.43E-09
detection of chemical stimulus involved in sensory perception (GO:0050907)	184	2	23.24	-	.09	1.87E-04
sensory perception of chemical stimulus (GO:0007606)	224	2	28.29	-	.07	2.59E-06
regulation of leukocyte activation (GO:0002694)	116	1	14.65	-	.07	3.50E-02
regulation of cell activation (GO:0050865)	118	1	14.90	-	.07	3.74E-02
response to cytokine (GO:0034097)	118	1	14.90	-	.07	3.74E-02
antigen receptor-mediated signaling pathway (GO:0050851)	125	1	15.79	-	.06	1.69E-02
immune response-activating cell surface receptor signaling pathway (GO:0002429)	136	1	17.18	-	.06	3.21E-03
immune response-regulating cell surface receptor signaling pathway (GO:0002768)	136	1	17.18	-	.06	3.21E-03
leukocyte activation (GO:0045321)	153	1	19.33	-	.05	6.87E-04
Analysis Type:	PANTHER Overrepresentation Test (Released 20190711)
Annotation Version and Release Date:	PANTHER version 14.1 Released 2019-03-12
Analyzed List:	S1_prd.lst (Homo sapiens)
Reference List:	Homo sapiens (all genes in database)
Test Type:	FISHER
Correction:	BONFERRONI
Bonferroni count:	1455
PANTHER GO-Slim Biological Process	Homo sapiens - REFLIST (20996)	S1_prd.lst (1024)	S1_prd.lst (expected)	S1_prd.lst (over/under)	S1_prd.lst (fold Enrichment)	S1_prd.lst (P-value)
extracellular matrix organization (GO:0030198)	69	17	3.37	+	5.05	5.44E-04
extracellular structure organization (GO:0043062)	72	17	3.51	+	4.84	9.09E-04
regulation of RNA metabolic process (GO:0051252)	85	16	4.15	+	3.86	2.40E-02
proteasomal protein catabolic process (GO:0010498)	153	23	7.46	+	3.08	1.10E-02
RNA processing (GO:0006396)	233	35	11.36	+	3.08	5.22E-05
RNA splicing (GO:0008380)	176	26	8.58	+	3.03	3.83E-03
mRNA splicing, via spliceosome (GO:0000398)	164	23	8.00	+	2.88	3.00E-02
RNA splicing, via transesterification reactions with bulged adenosine as nucleophile (GO:0000377)	164	23	8.00	+	2.88	3.00E-02
protein ubiquitination (GO:0016567)	200	28	9.75	+	2.87	4.08E-03
RNA splicing, via transesterification reactions (GO:0000375)	165	23	8.05	+	2.86	3.27E-02
protein modification by small protein conjugation or removal (GO:0070647)	217	29	10.58	+	2.74	6.21E-03
protein modification by small protein conjugation (GO:0032446)	217	29	10.58	+	2.74	6.21E-03
regulation of nucleobase-containing compound metabolic process (GO:0019219)	180	24	8.78	+	2.73	4.20E-02
regulation of cellular biosynthetic process (GO:0031326)	752	84	36.68	+	2.29	3.72E-08
regulation of biosynthetic process (GO:0009889)	753	84	36.72	+	2.29	3.91E-08
regulation of transcription, DNA-templated (GO:0006355)	687	76	33.51	+	2.27	5.63E-07
regulation of nucleic acid-templated transcription (GO:1903506)	687	76	33.51	+	2.27	5.63E-07
regulation of transcription by RNA polymerase II (GO:0006357)	651	72	31.75	+	2.27	1.94E-06
regulation of RNA biosynthetic process (GO:2001141)	740	81	36.09	+	2.24	2.45E-07
regulation of metabolic process (GO:0019222)	1347	138	65.69	+	2.10	5.46E-12
gene expression (GO:0010467)	1842	186	89.84	+	2.07	9.88E-17
transcription, DNA-templated (GO:0006351)	1251	123	61.01	+	2.02	2.55E-09
transcription by RNA polymerase II (GO:0006366)	1011	99	49.31	+	2.01	6.49E-07
macromolecule metabolic process (GO:0043170)	2419	232	117.98	+	1.97	2.78E-19
organic substance metabolic process (GO:0071704)	3338	274	162.80	+	1.68	1.23E-14
regulation of biological process (GO:0050789)	2673	203	130.37	+	1.56	7.75E-07
metabolic process (GO:0008152)	4072	303	198.60	+	1.53	4.70E-11
biological regulation (GO:0065007)	3089	225	150.65	+	1.49	2.43E-06
Unclassified (UNCLASSIFIED)	10588	423	516.39	-	.82	0.00E00
Analysis Type:	PANTHER Overrepresentation Test (Released 20190711)
Annotation Version and Release Date:	PANTHER version 14.1 Released 2019-03-12
Analyzed List:	S1_prd.lst (Homo sapiens)
Reference List:	Homo sapiens (all genes in database)
Test Type:	FISHER
Correction:	BONFERRONI
Bonferroni count:	203
PANTHER Protein Class	Homo sapiens - REFLIST (20996)	S1_prd.lst (1024)	S1_prd.lst (expected)	S1_prd.lst (over/under)	S1_prd.lst (fold Enrichment)	S1_prd.lst (P-value)
mRNA splicing factor (PC00148)	111	19	5.41	+	3.51	1.87E-03
mRNA processing factor (PC00147)	153	26	7.46	+	3.48	5.10E-05
zinc finger transcription factor (PC00244)	365	57	17.80	+	3.20	9.15E-11
C2H2 zinc finger transcription factor (PC00248)	218	30	10.63	+	2.82	3.49E-04
transcription cofactor (PC00217)	164	22	8.00	+	2.75	1.15E-02
KRAB box transcription factor (PC00029)	191	25	9.32	+	2.68	5.33E-03
transcription factor (PC00218)	1138	113	55.50	+	2.04	1.94E-09
nucleic acid binding (PC00171)	1567	125	76.42	+	1.64	4.04E-05
Unclassified (UNCLASSIFIED)	12714	540	620.08	-	.87	0.00E00
Analysis Type:	PANTHER Overrepresentation Test (Released 20190711)
Annotation Version and Release Date:	PANTHER version 14.1 Released 2019-03-12
Analyzed List:	S1_prd_pfam.lst (Homo sapiens)
Reference List:	Homo sapiens (all genes in database)
Test Type:	FISHER
Correction:	BONFERRONI
Bonferroni count:	1455
PANTHER GO-Slim Biological Process	Homo sapiens - REFLIST (20996)	S1_prd_pfam.lst (349)	S1_prd_pfam.lst (expected)	S1_prd_pfam.lst (over/under)	S1_prd_pfam.lst (fold Enrichment)	S1_prd_pfam.lst (P-value)
extracellular matrix organization (GO:0030198)	69	17	1.15	+	14.82	6.02E-11
extracellular structure organization (GO:0043062)	72	17	1.20	+	14.20	1.10E-10
cartilage development (GO:0051216)	26	6	.43	+	13.88	1.69E-02
transcription, DNA-templated (GO:0006351)	1251	47	20.79	+	2.26	4.84E-04
regulation of metabolic process (GO:0019222)	1347	45	22.39	+	2.01	2.06E-02
gene expression (GO:0010467)	1842	59	30.62	+	1.93	2.25E-03
macromolecule metabolic process (GO:0043170)	2419	71	40.21	+	1.77	4.20E-03
Unclassified (UNCLASSIFIED)	10588	168	176.00	-	.95	0.00E00
Analysis Type:	PANTHER Overrepresentation Test (Released 20190711)
Annotation Version and Release Date:	PANTHER version 14.1 Released 2019-03-12
Analyzed List:	S1_prd_pfam.lst (Homo sapiens)
Reference List:	Homo sapiens (all genes in database)
Test Type:	FISHER
Correction:	BONFERRONI
Bonferroni count:	203
PANTHER Protein Class	Homo sapiens - REFLIST (20996)	S1_prd_pfam.lst (349)	S1_prd_pfam.lst (expected)	S1_prd_pfam.lst (over/under)	S1_prd_pfam.lst (fold Enrichment)	S1_prd_pfam.lst (P-value)
C2H2 zinc finger transcription factor (PC00248)	218	29	3.62	+	8.00	1.99E-14
KRAB box transcription factor (PC00029)	191	24	3.17	+	7.56	2.94E-11
zinc finger transcription factor (PC00244)	365	42	6.07	+	6.92	2.62E-19
transcription factor (PC00218)	1138	46	18.92	+	2.43	9.72E-06
Unclassified (UNCLASSIFIED)	12714	224	211.33	+	1.06	0.00E00
Analysis Type:	PANTHER Overrepresentation Test (Released 20190711)
Annotation Version and Release Date:	PANTHER version 14.1 Released 2019-03-12
Analyzed List:	S1_prd_motif.lst (Homo sapiens)
Reference List:	Homo sapiens (all genes in database)
Test Type:	FISHER
Correction:	BONFERRONI
Bonferroni count:	1455
PANTHER GO-Slim Biological Process	Homo sapiens - REFLIST (20996)	S1_prd_motif.lst (675)	S1_prd_motif.lst (expected)	S1_prd_motif.lst (over/under)	S1_prd_motif.lst (fold Enrichment)	S1_prd_motif.lst (P-value)
positive regulation of protein complex assembly (GO:0031334)	7	5	.23	+	22.22	2.78E-02
nuclear-transcribed mRNA catabolic process (GO:0000956)	43	9	1.38	+	6.51	4.22E-02
cell surface receptor signaling pathway involved in cell-cell signaling (GO:1905114)	44	9	1.41	+	6.36	4.95E-02
regulation of mRNA processing (GO:0050684)	62	11	1.99	+	5.52	2.21E-02
regulation of mRNA metabolic process (GO:1903311)	65	11	2.09	+	5.26	3.27E-02
mRNA splicing, via spliceosome (GO:0000398)	164	21	5.27	+	3.98	5.05E-04
RNA splicing, via transesterification reactions with bulged adenosine as nucleophile (GO:0000377)	164	21	5.27	+	3.98	5.05E-04
RNA splicing, via transesterification reactions (GO:0000375)	165	21	5.30	+	3.96	5.53E-04
RNA processing (GO:0006396)	233	29	7.49	+	3.87	5.44E-06
RNA splicing (GO:0008380)	176	21	5.66	+	3.71	1.44E-03
regulation of transcription, DNA-templated (GO:0006355)	687	57	22.09	+	2.58	6.50E-07
regulation of nucleic acid-templated transcription (GO:1903506)	687	57	22.09	+	2.58	6.50E-07
regulation of transcription by RNA polymerase II (GO:0006357)	651	54	20.93	+	2.58	1.97E-06
regulation of cellular biosynthetic process (GO:0031326)	752	60	24.18	+	2.48	9.93E-07
regulation of RNA biosynthetic process (GO:2001141)	740	59	23.79	+	2.48	1.44E-06
regulation of biosynthetic process (GO:0009889)	753	60	24.21	+	2.48	1.03E-06
regulation of metabolic process (GO:0019222)	1347	93	43.30	+	2.15	2.53E-08
gene expression (GO:0010467)	1842	127	59.22	+	2.14	2.05E-12
macromolecule metabolic process (GO:0043170)	2419	161	77.77	+	2.07	3.06E-15
transcription by RNA polymerase II (GO:0006366)	1011	67	32.50	+	2.06	1.03E-04
transcription, DNA-templated (GO:0006351)	1251	76	40.22	+	1.89	4.39E-04
organic substance metabolic process (GO:0071704)	3338	196	107.31	+	1.83	5.35E-14
metabolic process (GO:0008152)	4072	221	130.91	+	1.69	1.34E-12
regulation of biological process (GO:0050789)	2673	145	85.93	+	1.69	7.64E-07
biological regulation (GO:0065007)	3089	162	99.31	+	1.63	6.47E-07
Unclassified (UNCLASSIFIED)	10588	255	340.39	-	.75	0.00E00
Analysis Type:	PANTHER Overrepresentation Test (Released 20190711)
Annotation Version and Release Date:	PANTHER version 14.1 Released 2019-03-12
Analyzed List:	S1_prd_motif.lst (Homo sapiens)
Reference List:	Homo sapiens (all genes in database)
Test Type:	FISHER
Correction:	BONFERRONI
Bonferroni count:	203
PANTHER Protein Class	Homo sapiens - REFLIST (20996)	S1_prd_motif.lst (675)	S1_prd_motif.lst (expected)	S1_prd_motif.lst (over/under)	S1_prd_motif.lst (fold Enrichment)	S1_prd_motif.lst (P-value)
nucleotide kinase (PC00172)	45	8	1.45	+	5.53	4.43E-02
mRNA splicing factor (PC00148)	111	16	3.57	+	4.48	4.40E-04
mRNA processing factor (PC00147)	153	22	4.92	+	4.47	5.93E-06
kinase (PC00137)	374	28	12.02	+	2.33	2.16E-02
RNA binding protein (PC00031)	632	47	20.32	+	2.31	8.10E-05
transferase (PC00220)	867	59	27.87	+	2.12	3.88E-05
nucleic acid binding (PC00171)	1567	105	50.38	+	2.08	7.85E-10
transcription factor (PC00218)	1138	67	36.59	+	1.83	9.66E-04
Unclassified (UNCLASSIFIED)	12714	316	408.74	-	.77	0.00E00
Analysis Type:	PANTHER Overrepresentation Test (Released 20190711)
Annotation Version and Release Date:	PANTHER version 14.1 Released 2019-03-12
Analyzed List:	S1_prd.lst (Homo sapiens)
Reference List:	S1_all.lst (Homo sapiens)
Test Type:	FISHER
Correction:	BONFERRONI
Bonferroni count:	891
PANTHER GO-Slim Biological Process	S1_all.lst - REFLIST (4885)	S1_prd.lst (1024)	S1_prd.lst (expected)	S1_prd.lst (over/under)	S1_prd.lst (fold Enrichment)	S1_prd.lst (P-value)
regulation of metabolic process (GO:0019222)	442	138	92.65	+	1.49	2.68E-02
gene expression (GO:0010467)	617	186	129.34	+	1.44	5.31E-03
macromolecule metabolic process (GO:0043170)	786	232	164.76	+	1.41	7.50E-04
organic substance metabolic process (GO:0071704)	962	274	201.66	+	1.36	7.99E-04
metabolic process (GO:0008152)	1123	303	235.40	+	1.29	1.03E-02
Unclassified (UNCLASSIFIED)	2124	423	445.24	-	.95	0.00E00
Analysis Type:	PANTHER Overrepresentation Test (Released 20190711)
Annotation Version and Release Date:	PANTHER version 14.1 Released 2019-03-12
Analyzed List:	S1_prd.lst (Homo sapiens)
Reference List:	S1_all.lst (Homo sapiens)
Test Type:	FISHER
Correction:	BONFERRONI
Bonferroni count:	163
PANTHER Protein Class	S1_all.lst - REFLIST (4885)	S1_prd.lst (1024)	S1_prd.lst (expected)	S1_prd.lst (over/under)	S1_prd.lst (fold Enrichment)	S1_prd.lst (P-value)
zinc finger transcription factor (PC00244)	153	57	32.07	+	1.78	4.46E-02
transcription factor (PC00218)	353	113	74.00	+	1.53	1.20E-02
Unclassified (UNCLASSIFIED)	2690	540	563.88	-	.96	0.00E00
Analysis Type:	PANTHER Overrepresentation Test (Released 20190711)
Annotation Version and Release Date:	PANTHER version 14.1 Released 2019-03-12
Analyzed List:	S1_prd_pfam.lst (Homo sapiens)
Reference List:	S1_all.lst (Homo sapiens)
Test Type:	FISHER
Correction:	BONFERRONI
Bonferroni count:	891
PANTHER GO-Slim Biological Process	S1_all.lst - REFLIST (4885)	S1_prd_pfam.lst (349)	S1_prd_pfam.lst (expected)	S1_prd_pfam.lst (over/under)	S1_prd_pfam.lst (fold Enrichment)	S1_prd_pfam.lst (P-value)
extracellular matrix organization (GO:0030198)	46	17	3.29	+	5.17	3.68E-04
extracellular structure organization (GO:0043062)	46	17	3.29	+	5.17	3.68E-04
Unclassified (UNCLASSIFIED)	2124	168	151.75	+	1.11	0.00E00
Analysis Type:	PANTHER Overrepresentation Test (Released 20190711)
Annotation Version and Release Date:	PANTHER version 14.1 Released 2019-03-12
Analyzed List:	S1_prd_pfam.lst (Homo sapiens)
Reference List:	S1_all.lst (Homo sapiens)
Test Type:	FISHER
Correction:	BONFERRONI
Bonferroni count:	163
PANTHER Protein Class	S1_all.lst - REFLIST (4885)	S1_prd_pfam.lst (349)	S1_prd_pfam.lst (expected)	S1_prd_pfam.lst (over/under)	S1_prd_pfam.lst (fold Enrichment)	S1_prd_pfam.lst (P-value)
KRAB box transcription factor (PC00029)	58	24	4.14	+	5.79	4.11E-08
C2H2 zinc finger transcription factor (PC00248)	77	29	5.50	+	5.27	3.28E-09
zinc finger transcription factor (PC00244)	153	42	10.93	+	3.84	5.48E-10
transcription factor (PC00218)	353	46	25.22	+	1.82	3.56E-02
Unclassified (UNCLASSIFIED)	2690	224	192.18	+	1.17	0.00E00
Analysis Type:	PANTHER Overrepresentation Test (Released 20190711)
Annotation Version and Release Date:	PANTHER version 14.1 Released 2019-03-12
Analyzed List:	S1_prd_motif.lst (Homo sapiens)
Reference List:	S1_all.lst (Homo sapiens)
Test Type:	FISHER
Correction:	BONFERRONI
Bonferroni count:	891
PANTHER GO-Slim Biological Process	S1_all.lst - REFLIST (4885)	S1_prd_motif.lst (675)	S1_prd_motif.lst (expected)	S1_prd_motif.lst (over/under)	S1_prd_motif.lst (fold Enrichment)	S1_prd_motif.lst (P-value)
gene expression (GO:0010467)	617	127	85.26	+	1.49	2.01E-02
macromolecule metabolic process (GO:0043170)	786	161	108.61	+	1.48	1.24E-03
organic substance metabolic process (GO:0071704)	962	196	132.93	+	1.47	6.49E-05
metabolic process (GO:0008152)	1123	221	155.17	+	1.42	6.30E-05
Unclassified (UNCLASSIFIED)	2124	255	293.49	-	.87	0.00E00
cell adhesion (GO:0007155)	134	3	18.52	-	.16	4.29E-02
biological adhesion (GO:0022610)	134	3	18.52	-	.16	4.29E-02
Analysis Type:	PANTHER Overrepresentation Test (Released 20190711)
Annotation Version and Release Date:	PANTHER version 14.1 Released 2019-03-12
Analyzed List:	S1_prd_motif.lst (Homo sapiens)
Reference List:	S1_all.lst (Homo sapiens)
Test Type:	FISHER
Correction:	BONFERRONI
Bonferroni count:	163
PANTHER Protein Class	S1_all.lst - REFLIST (4885)	S1_prd_motif.lst (675)	S1_prd_motif.lst (expected)	S1_prd_motif.lst (over/under)	S1_prd_motif.lst (fold Enrichment)	S1_prd_motif.lst (P-value)
transferase (PC00220)	237	59	32.75	+	1.80	1.22E-02
nucleic acid binding (PC00171)	481	105	66.46	+	1.58	2.76E-03
Unclassified (UNCLASSIFIED)	2690	316	371.70	-	.85	0.00E00
extracellular matrix protein (PC00102)	98	1	13.54	-	.07	1.08E-02
Analysis Type:	PANTHER Overrepresentation Test (Released 20190711)
Annotation Version and Release Date:	PANTHER version 14.1 Released 2019-03-12
Analyzed List:	S1_100.lst (Homo sapiens)
Reference List:	S1_all.lst (Homo sapiens)
Test Type:	FISHER
Correction:	BONFERRONI
Bonferroni count:	891
PANTHER GO-Slim Biological Process	S1_all.lst - REFLIST (4885)	S1_100.lst (98)	S1_100.lst (expected)	S1_100.lst (over/under)	S1_100.lst (fold Enrichment)	S1_100.lst (P-value)
Unclassified (UNCLASSIFIED)	2124	61	42.61	+	1.43	0.00E00
Analysis Type:	PANTHER Overrepresentation Test (Released 20190711)
Annotation Version and Release Date:	PANTHER version 14.1 Released 2019-03-12
Analyzed List:	S1_100.lst (Homo sapiens)
Reference List:	S1_all.lst (Homo sapiens)
Test Type:	FISHER
Correction:	BONFERRONI
Bonferroni count:	163
PANTHER Protein Class	S1_all.lst - REFLIST (4885)	S1_100.lst (98)	S1_100.lst (expected)	S1_100.lst (over/under)	S1_100.lst (fold Enrichment)	S1_100.lst (P-value)
Unclassified (UNCLASSIFIED)	2690	73	53.97	+	1.35	0.00E00
Analysis Type:	PANTHER Overrepresentation Test (Released 20190711)
Annotation Version and Release Date:	PANTHER version 14.1 Released 2019-03-12
Analyzed List:	S2_humlin.lst (Homo sapiens)	There are duplicate IDs in the file. The unique set of IDs will be used.
Reference List:	Homo sapiens (all genes in database)
Test Type:	FISHER
Correction:	BONFERRONI
Bonferroni count:	1455
PANTHER GO-Slim Biological Process	Homo sapiens - REFLIST (20996)	S2_humlin.lst (1665)	S2_humlin.lst (expected)	S2_humlin.lst (over/under)	S2_humlin.lst (fold Enrichment)	S2_humlin.lst (P-value)
spindle assembly (GO:0051225)	35	14	2.78	+	5.04	1.07E-02
spindle organization (GO:0007051)	38	14	3.01	+	4.65	2.28E-02
regulation of RNA metabolic process (GO:0051252)	85	22	6.74	+	3.26	1.28E-02
RNA splicing (GO:0008380)	176	39	13.96	+	2.79	2.90E-04
mRNA splicing, via spliceosome (GO:0000398)	164	36	13.01	+	2.77	1.01E-03
RNA splicing, via transesterification reactions with bulged adenosine as nucleophile (GO:0000377)	164	36	13.01	+	2.77	1.01E-03
RNA processing (GO:0006396)	233	51	18.48	+	2.76	3.84E-06
RNA splicing, via transesterification reactions (GO:0000375)	165	36	13.08	+	2.75	1.08E-03
proteasomal protein catabolic process (GO:0010498)	153	33	12.13	+	2.72	3.78E-03
proteasome-mediated ubiquitin-dependent protein catabolic process (GO:0043161)	142	29	11.26	+	2.58	3.13E-02
protein ubiquitination (GO:0016567)	200	40	15.86	+	2.52	1.61E-03
protein modification by small protein conjugation or removal (GO:0070647)	217	41	17.21	+	2.38	4.25E-03
protein modification by small protein conjugation (GO:0032446)	217	41	17.21	+	2.38	4.25E-03
regulation of nucleobase-containing compound metabolic process (GO:0019219)	180	34	14.27	+	2.38	2.60E-02
proteolysis involved in cellular protein catabolic process (GO:0051603)	253	44	20.06	+	2.19	1.26E-02
cellular protein catabolic process (GO:0044257)	255	44	20.22	+	2.18	1.41E-02
positive regulation of transcription by RNA polymerase II (GO:0045944)	260	44	20.62	+	2.13	2.68E-02
regulation of cellular biosynthetic process (GO:0031326)	752	121	59.63	+	2.03	1.77E-08
regulation of biosynthetic process (GO:0009889)	753	121	59.71	+	2.03	1.81E-08
regulation of transcription by RNA polymerase II (GO:0006357)	651	104	51.62	+	2.01	5.92E-07
regulation of transcription, DNA-templated (GO:0006355)	687	109	54.48	+	2.00	4.05E-07
regulation of nucleic acid-templated transcription (GO:1903506)	687	109	54.48	+	2.00	4.05E-07
regulation of RNA biosynthetic process (GO:2001141)	740	117	58.68	+	1.99	8.02E-08
regulation of metabolic process (GO:0019222)	1347	204	106.82	+	1.91	1.32E-13
gene expression (GO:0010467)	1842	278	146.07	+	1.90	1.27E-19
macromolecule metabolic process (GO:0043170)	2419	351	191.83	+	1.83	3.65E-23
transcription, DNA-templated (GO:0006351)	1251	181	99.21	+	1.82	4.37E-10
transcription by RNA polymerase II (GO:0006366)	1011	145	80.17	+	1.81	1.98E-07
organic substance metabolic process (GO:0071704)	3338	409	264.71	+	1.55	4.07E-15
regulation of biological process (GO:0050789)	2673	312	211.97	+	1.47	4.19E-08
biological regulation (GO:0065007)	3089	354	244.96	+	1.45	9.37E-09
metabolic process (GO:0008152)	4072	448	322.91	+	1.39	1.48E-09
Unclassified (UNCLASSIFIED)	10588	721	839.64	-	.86	0.00E00
immune response (GO:0006955)	350	6	27.76	-	.22	3.99E-03
sensory perception of chemical stimulus (GO:0007606)	224	2	17.76	-	.11	1.30E-02
Analysis Type:	PANTHER Overrepresentation Test (Released 20190711)
Annotation Version and Release Date:	PANTHER version 14.1 Released 2019-03-12
Analyzed List:	S2_humlin.lst (Homo sapiens)	There are duplicate IDs in the file. The unique set of IDs will be used.
Reference List:	S1_all.lst (Homo sapiens)
Test Type:	FISHER
Correction:	BONFERRONI
Bonferroni count:	891
PANTHER GO-Slim Biological Process	S1_all.lst - REFLIST (4885)	S2_humlin.lst (1665)	S2_humlin.lst (expected)	S2_humlin.lst (over/under)	S2_humlin.lst (fold Enrichment)	S2_humlin.lst (P-value)
gene expression (GO:0010467)	617	278	210.30	+	1.32	3.76E-02
macromolecule metabolic process (GO:0043170)	786	351	267.90	+	1.31	4.25E-03
organic substance metabolic process (GO:0071704)	962	409	327.89	+	1.25	2.91E-02
Unclassified (UNCLASSIFIED)	2124	721	723.94	-	1.00	0.00E00
Analysis Type:	PANTHER Overrepresentation Test (Released 20190711)
Annotation Version and Release Date:	PANTHER version 14.1 Released 2019-03-12
Analyzed List:	S2_humlin.lst (Homo sapiens)	There are duplicate IDs in the file. The unique set of IDs will be used.
Reference List:	S1_all.lst (Homo sapiens)
Test Type:	FISHER
Correction:	BONFERRONI
Bonferroni count:	163
PANTHER Protein Class	S1_all.lst - REFLIST (4885)	S2_humlin.lst (1665)	S2_humlin.lst (expected)	S2_humlin.lst (over/under)	S2_humlin.lst (fold Enrichment)	S2_humlin.lst (P-value)
transcription factor (PC00218)	353	174	120.32	+	1.45	7.43E-03
Unclassified (UNCLASSIFIED)	2690	895	916.86	-	.98	0.00E00
Analysis Type:	PANTHER Overrepresentation Test (Released 20190711)
Annotation Version and Release Date:	PANTHER version 14.1 Released 2019-03-12
Analyzed List:	S2_humlin_prd.lst (Homo sapiens)
Reference List:	Homo sapiens (all genes in database)
Test Type:	FISHER
Correction:	BONFERRONI
Bonferroni count:	1455
PANTHER GO-Slim Biological Process	Homo sapiens - REFLIST (20996)	S2_humlin_prd.lst (830)	S2_humlin_prd.lst (expected)	S2_humlin_prd.lst (over/under)	S2_humlin_prd.lst (fold Enrichment)	S2_humlin_prd.lst (P-value)
extracellular matrix organization (GO:0030198)	69	14	2.73	+	5.13	3.99E-03
extracellular structure organization (GO:0043062)	72	14	2.85	+	4.92	6.16E-03
proteasomal protein catabolic process (GO:0010498)	153	20	6.05	+	3.31	1.46E-02
RNA splicing (GO:0008380)	176	23	6.96	+	3.31	3.24E-03
RNA processing (GO:0006396)	233	30	9.21	+	3.26	1.30E-04
mRNA splicing, via spliceosome (GO:0000398)	164	21	6.48	+	3.24	1.18E-02
RNA splicing, via transesterification reactions with bulged adenosine as nucleophile (GO:0000377)	164	21	6.48	+	3.24	1.18E-02
RNA splicing, via transesterification reactions (GO:0000375)	165	21	6.52	+	3.22	1.28E-02
protein ubiquitination (GO:0016567)	200	24	7.91	+	3.04	7.48E-03
protein modification by small protein conjugation or removal (GO:0070647)	217	25	8.58	+	2.91	9.16E-03
protein modification by small protein conjugation (GO:0032446)	217	25	8.58	+	2.91	9.16E-03
proteolysis involved in cellular protein catabolic process (GO:0051603)	253	26	10.00	+	2.60	3.76E-02
regulation of transcription, DNA-templated (GO:0006355)	687	57	27.16	+	2.10	9.93E-04
regulation of nucleic acid-templated transcription (GO:1903506)	687	57	27.16	+	2.10	9.93E-04
regulation of transcription by RNA polymerase II (GO:0006357)	651	54	25.73	+	2.10	1.56E-03
regulation of cellular biosynthetic process (GO:0031326)	752	62	29.73	+	2.09	2.81E-04
regulation of RNA biosynthetic process (GO:2001141)	740	61	29.25	+	2.09	3.66E-04
regulation of metabolic process (GO:0019222)	1347	111	53.25	+	2.08	2.38E-09
regulation of biosynthetic process (GO:0009889)	753	62	29.77	+	2.08	4.24E-04
gene expression (GO:0010467)	1842	143	72.82	+	1.96	6.33E-11
macromolecule metabolic process (GO:0043170)	2419	183	95.63	+	1.91	8.34E-14
transcription by RNA polymerase II (GO:0006366)	1011	72	39.97	+	1.80	5.91E-03
transcription, DNA-templated (GO:0006351)	1251	89	49.45	+	1.80	4.02E-04
organic substance metabolic process (GO:0071704)	3338	217	131.96	+	1.64	2.91E-10
metabolic process (GO:0008152)	4072	238	160.97	+	1.48	4.34E-07
regulation of biological process (GO:0050789)	2673	153	105.67	+	1.45	7.74E-03
biological regulation (GO:0065007)	3089	169	122.11	+	1.38	2.67E-02
Unclassified (UNCLASSIFIED)	10588	372	418.56	-	.89	0.00E00
immune response (GO:0006955)	350	1	13.84	-	.07	4.34E-02
Analysis Type:	PANTHER Overrepresentation Test (Released 20190711)
Annotation Version and Release Date:	PANTHER version 14.1 Released 2019-03-12
Analyzed List:	S2_humlin_prd.lst (Homo sapiens)
Reference List:	S1_all.lst (Homo sapiens)
Test Type:	FISHER
Correction:	BONFERRONI
Bonferroni count:	163
PANTHER Protein Class	S1_all.lst - REFLIST (4885)	S2_humlin_prd.lst (830)	S2_humlin_prd.lst (expected)	S2_humlin_prd.lst (over/under)	S2_humlin_prd.lst (fold Enrichment)	S2_humlin_prd.lst (P-value)
transcription factor (PC00218)	353	93	59.98	+	1.55	2.44E-02
Unclassified (UNCLASSIFIED)	2690	451	457.05	-	.99	0.00E00
Analysis Type:	PANTHER Overrepresentation Test (Released 20190711)
Annotation Version and Release Date:	PANTHER version 14.1 Released 2019-03-12
Analyzed List:	S2_humlin_prd.lst (Homo sapiens)
Reference List:	S1_all.lst (Homo sapiens)
Test Type:	FISHER
Correction:	BONFERRONI
Bonferroni count:	891
PANTHER GO-Slim Biological Process	S1_all.lst - REFLIST (4885)	S2_humlin_prd.lst (830)	S2_humlin_prd.lst (expected)	S2_humlin_prd.lst (over/under)	S2_humlin_prd.lst (fold Enrichment)	S2_humlin_prd.lst (P-value)
macromolecule metabolic process (GO:0043170)	786	183	133.55	+	1.37	3.51E-02
organic substance metabolic process (GO:0071704)	962	217	163.45	+	1.33	3.14E-02
Unclassified (UNCLASSIFIED)	2124	372	360.88	+	1.03	0.00E00
